# Out of the Qinghai-Tibetan Plateau and get flourishing - the evolution of *Neodon* voles (Rodentia: Cricetidae) revealed by systematic sampling and low coverage whole genome sequencing

**DOI:** 10.1101/2019.12.12.873679

**Authors:** Shaoying Liu, Chengran Zhou, Tao Wan, Guanliang Meng, W. Robert W. Murphy, Zhengxin Fan, Mingkun Tang, Yang Liu, Tao Zeng, Shunde Chen, Yun Zhao, Shanlin Liu

## Abstract

*Neodon*, genus of a short time evolutionary history, was reported to be diverged from its relatives in early stage of Pleistocene. Only 4 species were well documented in *Neodon* for a long period of time until last years when a systematic work described and added three new species, adjusted three species used to belong to *Lasiopodomys, Phaiomys, Microtus* to *Neodon* and removed one species (*Neodon juldaschi*) to genus *Blanfordimys*, leading to a total of eight species recorded in *Neodon*. To gain a better insight into the phylogeny and ecology of *Neodon*, we have systematically sampled *Neodon* species along the whole Hengduan and Himalayan Mountains in the last 20 years. In addition to morphological identification, we generated 1x - 15x whole genome sequencing (WGS) data and achieved the mitochondrial genomes and an average of 5,382 nuclear genes for each morpho-species. Both morphology and phylogeny results supported an extra six new species in *Neodon* (nominated *Neodon shergylaensis* sp. nov., *N. namchabarwaensis* sp. nov., *N. liaoruii* sp. nov., *N. chayuensis* sp. nov., *N. bomiensis* sp. nov., and *N. bershulaensis* sp. nov.). This is the first study that included *Neodon* samples covering its entire distribution area in China and this systematic sampling also revealed a long-time underestimation of *Neodon*’s diversity, and suggested its speciation events linked highly to founder event via dispersal (from Plateau to surrounding mountains). The results also revealed that the Qinghai-Tibetan Plateau is the center of origin of *Neodon*, and the impetus of speciation include climate change, isolation of rivers and mountains.
