## Supplementary Table S1 for "Out of the Qinghai-Tibetan Plateau and get flourishing - the evolution of *Neodon* voles (Rodentia: Cricetidae) revealed by systematic sampling and low coverage whole genome sequencing"

### Sheet: Sheet1
Table S1 Information of sequenced samples
ID	Sample ID	Order	Family	Genus	Species	Sequencing library ID	Biosample accession	Accession	Mitogenome Accession	Total Length of Clean Data (bp)	Used in Divergence time estimation	Filter parameters	Collectors
1	XZ14N011	Rodentia	Cricetidae	Neodon	Neodon sikimensis	CL100018256-L01-37	SAMN12754797	SRR10150256	MN487064	11677417000	Y	SOAPnuke filter -l 10 -q 0.2 -n 0.1	Shaoying Liu
2	XZ14N022	Rodentia	Cricetidae	Neodon	Neodon sikimensis	CL100018256-L01-38	SAMN12754799	SRR10150254	MN487065	11261850400	Y	SOAPnuke filter -l 10 -q 0.2 -n 0.1	Shaoying Liu
3	XZ14N012	Rodentia	Cricetidae	Neodon	Neodon sikimensis	RSZAXPI007300-161	SAMN12754798	SRR10150255	MN487098	5017488900		SOAPnuke filter -l 22 -q 0.2 -n 0.2	Shaoying Liu
4	XZ14N053	Rodentia	Cricetidae	Neodon	Neodon sikimensis	RSZAXPI006705-41	SAMN12754800	SRR10150253	MN487093	3252247500		SOAPnuke filter -l 22 -q 0.2 -n 0.2	Shaoying Liu
5	GB0815001	Rodentia	Cricetidae	Neodon	Neodon shergylaensis	RSZAXPI005751-107	SAMN12754932	SRR10150252	MN487082	3320046600	Y	SOAPnuke filter -l 20 -q 0.1 -n 0.2	Rui Liao
6	XZ13066	Rodentia	Cricetidae	Neodon	Neodon nyalamensis	CL100018256-L01-32	SAMN12754933	SRR10150251	MN487061	13456909600	Y	SOAPnuke filter -l 10 -q 0.2 -n 0.1	Shaoying Liu
7	XZ13046	Rodentia	Cricetidae	Neodon	Neodon nyalamensis	RSZAXPI006704-40	SAMN12754934	SRR10150250	MN487092	3054736800		SOAPnuke filter -l 22 -q 0.2 -n 0.2	Shaoying Liu
8	CSD193	Rodentia	Cricetidae	Neodon	Neodon namchabarwaensis	CL100039542-L02-1920	SAMN12754935	SRR10150249	MN487069	43376622200	Y	SOAPnuke filter -l 10 -q 0.2 -n 0.1	Rui Liao
9	GB-08-17-006	Rodentia	Cricetidae	Neodon	Neodon namchabarwaensis	CL100018256-L01-34	SAMN12754936	SRR10150247	MN487062	12757208400		SOAPnuke filter -l 10 -q 0.2 -n 0.1	Rui Liao
10	GB-08-21-004	Rodentia	Cricetidae	Neodon	Neodon namchabarwaensis	CL100018256-L01-35	SAMN12754937	SRR10150246	MN487063	9267255200		SOAPnuke filter -l 10 -q 0.2 -n 0.1	Rui Liao
11	GB0820001	Rodentia	Cricetidae	Neodon	Neodon namchabarwaensis	RSZAXPI006709-46	SAMN12754938	SRR10150245	MN487097	3158552700		SOAPnuke filter -l 22 -q 0.2 -n 0.2	Rui Liao
12	MT11289	Rodentia	Cricetidae	Neodon	Neodon medogensis	CL100027232-L01-18	SAMN12754939	SRR10150244	MN487068	38372360400	Y	SOAPnuke filter -l 10 -q 0.2 -n 0.1	Rui Liao
13	MT008	Rodentia	Cricetidae	Neodon	Neodon medogensis	RSZAXPI006699-32	SAMN12754940	SRR10150243	MN487087	2768983800		SOAPnuke filter -l 22 -q 0.2 -n 0.2	Liu yang
14	GB08-11-001	Rodentia	Cricetidae	Neodon	Neodon linzhiensis	CL100041562-L02-1314	SAMN12754796	SRR10150233	MN487078	25215728600	Y	SOAPnuke filter -l 10 -q 0.2 -n 0.1	Rui Liao
15	GB0810001	Rodentia	Cricetidae	Neodon	Neodon linzhiensis	RSZAXPI005750-106	SAMN12754795	SRR10150234	MN487081	2205648900		SOAPnuke filter -l 20 -q 0.1 -n 0.2	Rui Liao
16	MT11111	Rodentia	Cricetidae	Neodon	Neodon liaoruii	CL100018256-L01-39	SAMN12754941	SRR10150242	MN487066	13635095200	Y	SOAPnuke filter -l 10 -q 0.2 -n 0.1	Rui Liao
17	MT11062	Rodentia	Cricetidae	Neodon	Neodon liaoruii	wHADPI028598-87	SAMN12754942	SRR10150241	MN487100	3635037900		SOAPnuke filter -l 22 -q 0.2 -n 0.2	Rui Liao
18	QH12122	Rodentia	Cricetidae	Neodon	Neodon leucurus	CL100040097-L02-0910	SAMN12754794	SRR10150248	MN487079	28649261400	Y	SOAPnuke filter -l 10 -q 0.2 -n 0.1	Rui Liao
		Rodentia	Cricetidae	Neodon		RSZAXPI007303-169	SAMN12754794	SRR10150237	MN487079	5056826400	Y	SOAPnuke filter -l 22 -q 0.2 -n 0.2	Rui Liao
19	YJGXG0503	Rodentia	Cricetidae	Neodon	Neodon irene	RSZAXPI006708-45	SAMN12754793	SRR10150259	MN487096	2868540000	Y	SOAPnuke filter -l 22 -q 0.2 -n 0.2	Shaoying Liu
20	QH12109	Rodentia	Cricetidae	Neodon	Neodon fuscus	CL100040097-L02-0708	SAMN12754792	SRR10150281	MN487080	30026490800	Y	SOAPnuke filter -l 10 -q 0.2 -n 0.1	Rui Liao
		Rodentia	Cricetidae	Neodon		RSZAXPI007304-170	SAMN12754792	SRR10150270	MN487080	3339069000		SOAPnuke filter -l 22 -q 0.2 -n 0.2	Rui Liao
21	YN15181	Rodentia	Cricetidae	Neodon	Neodon forresti	CL100041562-L01-1516	SAMN12754801	SRR10150257	MN487077	23521875200	Y	SOAPnuke filter -l 10 -q 0.2 -n 0.1	Rui Liao
22	YN15180	Rodentia	Cricetidae	Neodon	Neodon forresti	wHADPI028617-133	SAMN12754802	SRR10150258	MN487103	3378709200		SOAPnuke filter -l 22 -q 0.2 -n 0.2	Rui Liao
23	NJ13128	Rodentia	Cricetidae	Neodon	Neodon clarkei	RSZAXPI006701-35	SAMN12754791	SRR10150282	MN487089	2799586500	Y	SOAPnuke filter -l 22 -q 0.2 -n 0.2	Rui Liao
24	CY-50	Rodentia	Cricetidae	Neodon	Neodon chayuensis	CL100018256-L01-36	SAMN12754943	SRR10150240	MN517905	14769706600	Y	SOAPnuke filter -l 10 -q 0.2 -n 0.1	Liu Yang, Fu Jianrong
25	CY-37	Rodentia	Cricetidae	Neodon	Neodon chayuensis	RSZAXPI005752-108	SAMN12754944	SRR10150239	MN517906	3475437000		SOAPnuke filter -l 20 -q 0.1 -n 0.2	Liu Yang, Fu Jianrong
26	XZ13016B	Rodentia	Cricetidae	Neodon	Neodon bomiensis	CL100041562-L01-1112	SAMN12754945	SRR10150238	MN487075	20296459200	Y	SOAPnuke filter -l 10 -q 0.2 -n 0.1	Shaoying Liu
27	XZ13015	Rodentia	Cricetidae	Neodon	Neodon bomiensis	RSZAXPI006703-39	SAMN12754946	SRR10150236	MN487091	2980934100		SOAPnuke filter -l 22 -q 0.2 -n 0.2	Shaoying Liu
28	CY-RD-04A	Rodentia	Cricetidae	Neodon	Neodon bershulaensis	wHADPI030587-101	SAMN12754947	SRR10150235	MN487104	3671800800	Y	SOAPnuke filter -l 22 -q 0.1 -n 0.2	Rui Liao
29	CHBSH021	Rodentia	Cricetidae	Myodes	Myodes rutilus	wHADPI028606-98	SAMN12754803	SRR10150260	MN487102	3479391600	Y	SOAPnuke filter -l 22 -q 0.2 -n 0.2	Rui Liao
30	CHBSH015	Rodentia	Cricetidae	Craseomys	Craseomys rufocanus	RSZAXPI005758-117	SAMN12754804	SRR10150261	MN487085	3307368300	Y	SOAPnuke filter -l 20 -q 0.1 -n 0.2	Rui Liao
31	NMG12003	Rodentia	Cricetidae	Alexandromys	Alexandromys maximowiczii	RSZAXPI006700-34	SAMN12754805	SRR10150232	MN487088	2670826800		SOAPnuke filter -l 22 -q 0.2 -n 0.2	Rui Liao
32	NMGHLE006	Rodentia	Cricetidae	Alexandromys	Alexandromys maximowiczii	CL100040097-L01-1314	SAMN12754806	SRR10150231	MN487071	24014628400	Y	SOAPnuke filter -l 10 -q 0.2 -n 0.1	Rui Liao
33	QH12201	Rodentia	Cricetidae	Alexandromys	Alexandromys limnophilus	CL100040097-L02-1112	SAMN12754807	SRR10150276	MN487073	30873077600	Y	SOAPnuke filter -l 10 -q 0.2 -n 0.1	Rui Liao
34	QH12020	Rodentia	Cricetidae	Alexandromys	Alexandromys limnophilus	RSZAXPI007302-167	SAMN12754808	SRR10150277	MN487099	3191027400		SOAPnuke filter -l 22 -q 0.2 -n 0.2	Rui Liao
35	QH12017	Rodentia	Cricetidae	Alexandromys	Alexandromys limnophilus	RSZAXPI006702-37	SAMN12754809	SRR10150278	MN487090	2877697800		SOAPnuke filter -l 22 -q 0.2 -n 0.2	Rui Liao
36	XJ002	Rodentia	Cricetidae	Lasiopodomys	Lasiopodomys gregalis	RSZAXPI006706-42	SAMN12754810	SRR10150267	MN487094	2992652700		SOAPnuke filter -l 22 -q 0.2 -n 0.2	Shaoying Liu
37	XJ132	Rodentia	Cricetidae	Lasiopodomys	Lasiopodomys gregalis	CL100040097-L02-1314	SAMN12754811	SRR10150266	MN487074	26973813000	Y	SOAPnuke filter -l 10 -q 0.2 -n 0.1	Shaoying Liu
38	NMHLE031	Rodentia	Cricetidae	Alexandromys	Alexandromys fortis	RSZAXPI005754-113	SAMN12754812	SRR10150280	MN487083	3758156400		SOAPnuke filter -l 20 -q 0.1 -n 0.2	Rui Liao
39	NMHLE078	Rodentia	Cricetidae	Alexandromys	Alexandromys fortis	CL100040097-L01-1516	SAMN12754813	SRR10150279	MN487072	29250716000	Y	SOAPnuke filter -l 10 -q 0.2 -n 0.1	Rui Liao
40	XJ153	Rodentia	Cricetidae	Microtus	Microtus ilaeus	CL100039936-L02-2526	SAMN12754814	SRR10150263	MN487095	28618365800	Y	SOAPnuke filter -l 10 -q 0.2 -n 0.1	Shaoying Liu
		Rodentia	Cricetidae	Microtus		RSZAXPI006707-43	SAMN12754814	SRR10150262	MN487095	3268314600		SOAPnuke filter -l 22 -q 0.2 -n 0.2	Shaoying Liu
41	XJ160	Rodentia	Cricetidae	Microtus	Microtus agrestis	CL100039936-L02-1920	SAMN12754815	SRR10150265	MN487101	24548233600	Y	SOAPnuke filter -l 10 -q 0.2 -n 0.1	Shaoying Liu
		Rodentia	Cricetidae	Microtus		wHADPI028605-95	SAMN12754815	SRR10150264	MN487101	3815531400		SOAPnuke filter -l 22 -q 0.2 -n 0.2	Shaoying Liu
42	NMG12051	Rodentia	Cricetidae	Lasiopodomys	Lasiopodomys brandtii	RSZAXPI005767-109	SAMN12754816	SRR10150269	MN487086	3532185600		SOAPnuke filter -l 20 -q 0.1 -n 0.2	Rui Liao
43	NMG12057	Rodentia	Cricetidae	Lasiopodomys	Lasiopodomys brandtii	CL100040097-L01-1112	SAMN12754817	SRR10150268	MN487070	29708758600	Y	SOAPnuke filter -l 10 -q 0.2 -n 0.1	Rui Liao
44	CY11N001	Rodentia	Cricetidae	Neodon	Eothenomys cachinus	CL100018256-L01-40	SAMN12754818	SRR10150275	MN487067	13762591400		SOAPnuke filter -l 10 -q 0.2 -n 0.1	Rui Liao
45	TJH14036	Rodentia	Cricetidae	Eothenomys	Eothenomys melanogaster	CL100041562-L01-1314	SAMN12754819	SRR10150271	MN487076	17814549200	Y	SOAPnuke filter -l 10 -q 0.2 -n 0.1	Rui Liao
46	GSLTYLG0207	Rodentia	Cricetidae	Caryomys	Caryomys eva	RSZAXPI005757-116	SAMN12754820	SRR10150272	MN487084	3303336300	Y	SOAPnuke filter -l 20 -q 0.1 -n 0.2	Liu yang
47	WYS15007A	Rodentia	Cricetidae	Eothenomys	Eothenomys colurnus	wHADPI030586-98	SAMN12754821	SRR10150273	MN481285	4095930600	Y	SOAPnuke filter -l 22 -q 0.1 -n 0.2	Shaoying Liu
		Rodentia	Cricetidae	Eothenomys		RSZAXPI007299-160	SAMN12754821	SRR10150274	MN481285	4323545400	Y	SOAPnuke filter -l 22 -q 0.1 -n 0.2	Shaoying Liu
48	CY11N010	Rodentia	Cricetidae	Neodon	Neodon bershulaensis	RSZAXPI007289-113	SAMN12816855	NA	MN517907		NA (Mitochondrial geneome only)		Rui Liao
