## Supplementary Table S2 for "Out of the Qinghai-Tibetan Plateau and get flourishing - the evolution of *Neodon* voles (Rodentia: Cricetidae) revealed by systematic sampling and low coverage whole genome sequencing"

### Sheet: Sheet1
Table S2 Morphological characteristics
Measurements	Detials of measured characteristics	Used in PCA
HBL	head and body length	Y
TL	tail length	Y
EL	ear length (from the notch to the top of ear)	Y
HFL	hind foot length excluding claws	Y
SGL	measured cranial and dental characteristics of skull greatest length	Y
SBL	skull basal length	Y
CBL	condylobasal length	Y
ZB	zygomatic breadth	Y
MB	mastoidal breadth	Y
IOW	minimal interorbital width (minimum distance across frontal bone between the orbits）	Y
ABL	auditory bulla length	Y
SH	skull height (vertical distance from ventral surface of bullae to the top of cranium)	Y
LMxT	length of maxillary toothrow	Y
M-M	width across molars	Y
LMbT	length of the mandibular toothrow	Y
LM	length of lower mandible as the largest horizontal distance including lower incisor	Y
OLLI	outcrop length of the lower incisor as the largest distance from tip of lower incisor to the anterior-most labial mandible	Y
LG	length of glans	N
DG	diameter of glans	N
TLBB	total length of bony baculum	N
PBL	proximal baculum length	N
WPBB	width of proximal baculum base	N
WPB	width of proximal baculum at the middle point	N
HPBB	height of proximal baculum base	N
DBL	distal baculum length	N
WDB	width of distal baculum	N
LBL	lateral baculum length	N
Others	Morphology of outer crater papillae, urethral lappets, dorsal papillae, proximal shaft of baculum, the base of proximal baculum, distal buculum and lateral bacula	N
