## Supplementary Table S8 for "Out of the Qinghai-Tibetan Plateau and get flourishing - the evolution of *Neodon* voles (Rodentia: Cricetidae) revealed by systematic sampling and low coverage whole genome sequencing"

### Sheet: Sheet2
# within-group distances:
# group	Minimum	Maximum	Average	Median	Sample_std
Alexandromys	0	0.0533124	0.00369383	0.00327977	0.00292366
Lasiopodomys	0	0.0594321	0.00742894	0.00697215	0.00451971
Microtus	0	0.0595076	0.00914575	0.00867072	0.0050868
Neodon	0	0.105726	0.00480302	0.00435558	0.00354039
