## Supplementary Table S9 for "Out of the Qinghai-Tibetan Plateau and get flourishing - the evolution of *Neodon* voles (Rodentia: Cricetidae) revealed by systematic sampling and low coverage whole genome sequencing"

### Sheet: Sheet1
Table S9. dN/dS ratio of mitochondrial genes estimates from PAML branch model
Species	Sample ID	Clade	dS	mean dS	dN	mean dN	dN/dS	mean dN/dS
Neodon forresti	Neodon_forresti_YN15181	1	2e-06	2e-06	1e-06	1e-06	0.776854	0.776854
	Neodon_forresti_YN15180	1	2e-06		1e-06		0.776854
Neodon fuscus	Neodon_fuscus_QH12109	1	0.422242	0.422242	0.027779	0.027779	0.0657882	0.0657882
Neodon irene	Neodon_irene_NC016055_NCBI	1	0.03301	0.030689	0.001555	0.001446	0.0471211	0.0471211
	Neodon_irene_YJGXG0503	1	0.028368		0.001337		0.0471211
Neodon linzhiensis	Neodon_linzhiensis_GB0810001	1	0.003884	0.003174	0.000464	0.000379	0.119456	0.119456
	Neodon_linzhiensis_GB08-11-001	1	0.002464		0.000294		0.119456
Neodon leucurus	Neodon_leucurus_QH12122	2	0.355921	0.355921	0.022001	0.022001	0.0618136	0.0618136
Neodon liaoruii	Neodon_liaoruii_MT11062	2	0.008789	0.007906	0.000624	0.000561	0.0709749	0.0709749
	Neodon_liaoruii_MT11111	2	0.007023		0.000498		0.0709749
Neodon namchabarwaensis	Neodon_namchabarwaensis_CSD193	2	5e-06	0.0047478	0	0.0001506	0.0317202	0.0317202
	Neodon_namchabarwaensis_GB-08-17-006	2	0.012375		0.000393		0.0317202
	Neodon_namchabarwaensis_GB0820001	2	0.002336		7.4e-05		0.0317202
	Neodon_namchabarwaensis_GB-08-21-004	2	0.008705		0.000276		0.0317202
	Neodon_namchabarwaensis_NC035503_NCBI	2	0.000318		1e-05		0.0317202
Neodon nyalamensis	Neodon_nyalamensis_XZ13046	2	0.001224	0.002558	0.000178	0.000371	0.144978	0.144978
	Neodon_nyalamensis_XZ13066	2	0.003892		0.000564		0.144978
Neodon shergylaensis	Neodon_shergylaensis_GB0815001	2	0.165747	0.165747	0.008544	0.008544	0.0515489	0.0515489
Neodon sikimensis	Neodon_sikimensis_XZ14N011	2	0.010111	0.00628025	0.000401	0.00024925	0.039687	0.039687
	Neodon_sikimensis_XZ14N012	2	0.002148		8.5e-05		0.039687
	Neodon_sikimensis_XZ14N022	2	0.001223		4.9e-05		0.039687
	Neodon_sikimensis_XZ14N053	2	0.011639		0.000462		0.039687
Neodon bershulaensis	Neodon_bershulaensis_CY11N010	3	0.021551	0.0243335	0.001163	0.001313	0.0539502	0.0539502
	Neodon_bershulaensis_CY-RD-04A	3	0.027116		0.001463		0.0539502
Neodon bomiensis	Neodon_bomiensis_XZ13015	3	2e-06	2e-06	1e-06	1e-06	0.673087	0.673087
	Neodon_bomiensis_XZ13016B	3	2e-06		1e-06		0.673087
Neodon chayuensis	Neodon_chayuensis_CY-37	3	0.023817	0.0257145	0.000982	0.0010605	0.0412495	0.0412495
	Neodon_chayuensis_CY-50	3	0.027612		0.001139		0.0412495
Neodon clarkei	Neodon_clarkei_NJ13128	3	0.136849	0.136849	0.006959	0.006959	0.0508541	0.0508541
Neodon medogensis	Neodon_medogensis_MT008	3	0.003347	0.0024015	0.000518	0.0003715	0.154756	0.154756
	Neodon_medogensis_MT11289	3	0.001456		0.000225		0.154756
Kruskal-Wallis test		Groups	chi-squared = 0.41806, df = 2, p-value = 0.8114		Kruskal-Wallis chi-squared = 0, df = 2, p-value = 1		chi-squared = 2.6743, df = 2, p-value = 0.2626
