## Supplementary Table S10 for "Out of the Qinghai-Tibetan Plateau and get flourishing - the evolution of *Neodon* voles (Rodentia: Cricetidae) revealed by systematic sampling and low coverage whole genome sequencing"

### Sheet: Sheet2
Table S10. dN/dS ratio of nuclear genes estimates from PAML branch model
Species	Sample ID	Clade	dN	dS	dN/dS
Neodon linzhiensis	Neodon_linzhiensis_GB08-11-001	1	0.000901	0.006284	0.143327
Neodon leucurus	Neodon_leucurus_QH12122	1	0.001593	0.010171	0.156646
Neodon irene	Neodon_irene_YJGXG0503	1	0.000694	0.006392	0.108529
Neodon fuscus	Neodon_fuscus_QH12109	1	0.001068	0.00764	0.139813
Neodon forresti	Neodon_forresti_YN15181	1	0.000501	0.002985	0.167855
Neodon sikimensis	Neodon_sikimensis_XZ14N022	2	0.001135	0.007457	0.152248
Neodon shergylaensis	Neodon_shergylaensis_GB0815001	2	0.002148	0.007596	0.282787
Neodon nyalamensis	Neodon_nyalamensis_XZ13066	2	0.001493	0.009906	0.150732
Neodon namchabarwaensis	Neodon_namchabarwaensis_CSD193	2	0.000551	0.004404	0.125166
Neodon liaoruii	Neodon_liaoruii_MT11111	2	0.00083	0.004812	0.172524
Neodon medogensis	Neodon_medogensis_MT11289	3	0.000728	0.004699	0.155026
Neodon clarkei	Neodon_clarkei_NJ13128	3	0.001217	0.007625	0.159553
Neodon chayuensis	Neodon_chayuensis_CY-50	3	0.000406	0.002723	0.149031
Neodon bomiensis	Neodon_bomiensis_XZ13016B	3	0.000213	0.001516	0.140214
Neodon bershulaensis	Neodon_bershulaensis_CY-RD-04A	3	0.000886	0.003749	0.236196
Kruskal-Wallis test		Groups	chi-squared = 2.22, df = 2, p-value = 0.3296	chi-squared = 3.38, df = 2, p-value = 0.1845	chi-squared = 1.22, df = 2, p-value = 0.5434
