## Supplementary Table S11 for "Out of the Qinghai-Tibetan Plateau and get flourishing - the evolution of *Neodon* voles (Rodentia: Cricetidae) revealed by systematic sampling and low coverage whole genome sequencing"

### Sheet: Sheet1
Models	LnL	numparams	d	e	j	AIC	AIC_wt	AICc	AICc_wt
DEC	-37.7	2	0.032	1e-12	0	79.4	0.0009	80.03	0.0012
DEC+J	-30.22	3	0.012	1e-12	0.043	66.44	0.57	67.77	0.57
DIVALIKE	-37.33	2	0.046	1e-12	0	78.67	0.0013	79.3	0.0018
DIVALIKE+J	-30.81	3	0.015	1e-12	0.047	67.62	0.32	68.95	0.32
BAYAREALIKE	-48.63	2	0.056	0.23	0	101.3	1.6e-08	101.9	2.2e-08
BAYAREALIKE+J	-31.85	3	0.01	1e-07	0.055	69.7	0.11	71.03	0.11
